# Network dynamics for sensory prioritization: Functional connectivity related to individual sensory weighting of vision versus proprioception during upper limb control

**DOI:** 10.1101/2025.07.31.667932

**Authors:** K. Folco, A. Pilacinski, H. Cheng, S. D. Newman, M. Wali, R. Babu, H. J. Block

**Affiliations:** Indiana University, Bloomington IN; Ruhr University Bochum, Bochum, Germany; University of Alabama, Tuscaloosa AL

## Abstract

Precise control of the hand requires the dynamic integration of visual and proprioceptive (body position sense) sensory cues with internal models, task goals, and motor plans. Individual differences in how visual and proprioceptive cues are weighted have been related to neural substrates, such as posterior parietal regions, yet the underlying neural dynamics are unclear. This study investigated the relationship between visuo-proprioceptive perception during a bimanual pointing task and the whole-brain network dynamics using resting-state functional magnetic resonance imaging (rsfMRI) with both atlas-based and individually-localized ROI seeds. Our results confirm the existence of individual sensory biases, and find they have systematic influences on functional connectivity. Activity between sensorimotor regions and default mode network (DMN) nodes was related to sensory weighting (e.g. individual degree of reliance on vision versus proprioception) and may reflect updating of internal models. The ventral premotor cortex (PMv) emerged as an important node with functional connections suggesting its role for integrating motor plans, internal models, and sensory percepts. Connections from multisensory integration regions like the middle temporal gyrus (MTG) and the superior parietal lobule (SPL), and motor coordination regions in the cerebellum, were related to increased reliance on visual versus proprioceptive information. These findings suggest that individual sensory biases during sensorimotor behavior may be characterized by specific and specialized patterns of neural activity. This research establishes a foundational exploration of the neural systems underlying sensorimotor processing, supporting theories suggesting that learning in either the sensory or motor system may also cause plasticity in the other.
