## Supplemental Results Table for "Network dynamics for sensory prioritization: Functional connectivity related to individual sensory weighting of vision versus proprioception during upper limb control"

### Sheet: Sheet1
Contrast	Behavioral Measure	Seed	Cluster	Size (k)	Peak (MNI)	T(53)	Effect P-Unc	Effect P-FDR	Size P-FDR	Size P-Unc	Fisher's R Post	Fisher's R Pre	ROI	Voxels	Peak (MNI)	T (sub-region)	Network Membership
Post + Pre	Position Weighting	CN (P)	1	352	(-54 +00 +28)	-5.24	3e-06	3e-06	0.016758	0.000729	-0.128989	-0.114927	4% of PreCG l (Precentral Gyrus Left)	165	(-56,-2,+30)	4.8	SMN
Post + Pre	Position Weighting	CN (P)	1	352	(-54 +00 +28)	-5.24	3e-06	3e-06	0.016758	0.000729	-0.128989	-0.114927	4% of IC l (Insular Cortex Left)	59	(-36,-8,+10)	4.4	SN, VAN
Post + Pre	Position Weighting	CN (P)	1	352	(-54 +00 +28)	-5.24	3e-06	3e-06	0.016758	0.000729	-0.128989	-0.114927	2% of PostCG l (Postcentral Gyrus Left)	56	(-62,-10,+36)	4.3	SMN
Post + Pre	Position Weighting	CN (P)	1	352	(-54 +00 +28)	-5.24	3e-06	3e-06	0.016758	0.000729	-0.128989	-0.114927	0% of not-labeled	54	(-48,-4,+26)	4.2	-
Post + Pre	Position Weighting	CN (P)	1	352	(-54 +00 +28)	-5.24	3e-06	3e-06	0.016758	0.000729	-0.128989	-0.114927	2% of CO l (Central Opercular Cortex Left)	18	(-38,-4,+16)	3.8	SMN
Post + Pre	Position Weighting	LO (R)	1	306	(-10 -98 +28)	4.38	5.6e-05	5.6e-05	0.023762	0.001251	0.351155	0.365344	8% of OP l (Occipital Pole Left)	210	(-12,-94,+26)	4.4	VN
Post + Pre	Position Weighting	LO (R)	1	306	(-10 -98 +28)	4.38	5.6e-05	5.6e-05	0.023762	0.001251	0.351155	0.365344	0% of not-labeled	40	(-12,-88,+34)	4.2	-
Post + Pre	Position Weighting	LO (R)	1	306	(-10 -98 +28)	4.38	5.6e-05	5.6e-05	0.023762	0.001251	0.351155	0.365344	1% of sLOC l (Lateral Occipital Cortex, superior division Left)	32	(-10,-86,+40)	4.1	DAN
Post + Pre	Position Weighting	LO (R)	1	306	(-10 -98 +28)	4.38	5.6e-05	5.6e-05	0.023762	0.001251	0.351155	0.365344	5% of Cuneal l (Cuneal Cortex Left)	24	(-8,-86,+36)	4	DMN
Post + Pre	Position Weighting	PMv (R)	1	267	(+10 -24 +34)	5.55	1e-06	1e-06	0.049147	0.002234	0.0913689	0.12204	0% of not-labeled	98	(+8,-20,+36)	4.6	-
Post + Pre	Position Weighting	PMv (R)	1	267	(+10 -24 +34)	5.55	1e-06	1e-06	0.049147	0.002234	0.0913689	0.12204	4% of AC (Cingulate Gyrus, anterior division)	97	(+4,-10,+40)	4.5	SN
Post + Pre	Position Weighting	PMv (R)	1	267	(+10 -24 +34)	5.55	1e-06	1e-06	0.049147	0.002234	0.0913689	0.12204	3% of PC (Cingulate Gyrus, posterior division)	71	(+6,-18,+42)	4.1	DMN
Post + Pre	Position Weighting	PMv (R)	1	267	(+10 -24 +34)	5.55	1e-06	1e-06	0.049147	0.002234	0.0913689	0.12204	0% of PreCG r (Precentral Gyrus Right)	1	(+10,-16,+44)	3.5	SMN
Post + Pre	Position Weighting	S1 (L)	1	275	(-22 -94 +20)	4.01	0.00019	0.00019	0.033091	0.002758	0.0326951	0.0508579	8% of OP l (Occipital Pole Left)	218	(-20,-94,+18)	4.1	VN
Post + Pre	Position Weighting	S1 (L)	1	275	(-22 -94 +20)	4.01	0.00019	0.00019	0.033091	0.002758	0.0326951	0.0508579	1% of sLOC l (Lateral Occipital Cortex, superior division Left)	38	(-26,-88,+18)	3.9	DAN
Post + Pre	Position Weighting	S1 (L)	1	275	(-22 -94 +20)	4.01	0.00019	0.00019	0.033091	0.002758	0.0326951	0.0508579	0% of not-labeled	19	(-22,-90,+2)	3.9	-
Post + Pre	Position Weighting	SMN (L)	1	626	(-22 -94 +20)	4.4	5.3e-05	5.3e-05	0.00028	2.5e-05	0.0318918	0.0390515	14% of OP l (Occipital Pole Left)	374	(-20,-94,+20)	4.7	VN
Post + Pre	Position Weighting	SMN (L)	1	626	(-22 -94 +20)	4.4	5.3e-05	5.3e-05	0.00028	2.5e-05	0.0318918	0.0390515	4% of sLOC l (Lateral Occipital Cortex, superior division Left)	182	(-26,-86,+18)	4.5	DAN
Post + Pre	Position Weighting	SMN (L)	1	626	(-22 -94 +20)	4.4	5.3e-05	5.3e-05	0.00028	2.5e-05	0.0318918	0.0390515	0% of not-labeled	62	(-24,-86,+12)	4.3	-
Post + Pre	Position Weighting	SMN (L)	1	626	(-22 -94 +20)	4.4	5.3e-05	5.3e-05	0.00028	2.5e-05	0.0318918	0.0390515	0% of iLOC l (Lateral Occipital Cortex, inferior division Left)	8	(-34,-84,+6)	3.6	VN
Post + Pre	Position Weighting	VN (L)	1	254	(-54 -16 +38)	4.29	7.5e-05	7.5e-05	0.045109	0.002374	0.105825	0.0816612	4% of PostCG l (Postcentral Gyrus Left)	137	(-56,-14,+38)	4.2	SMN
Post + Pre	Position Weighting	VN (L)	1	254	(-54 -16 +38)	4.29	7.5e-05	7.5e-05	0.045109	0.002374	0.105825	0.0816612	3% of PreCG l (Precentral Gyrus Left)	117	(-50,-10,+40)	4	SMN
Post + Pre	Proprioceptive Variance	DAN: FEF (L)	1	435	(-44 +46 +26)	5.01	6e-06	6e-06	0.004385	0.000244	0.126379	0.120483	5% of FP l (Frontal Pole Left)	334	(-36,+44,+30)	5.2	DMN, CEN
Post + Pre	Proprioceptive Variance	DAN: FEF (L)	1	435	(-44 +46 +26)	5.01	6e-06	6e-06	0.004385	0.000244	0.126379	0.120483	2% of MidFG l (Middle Frontal Gyrus Left)	63	(-34,+36,+36)	4.6	CEN
Post + Pre	Proprioceptive Variance	DAN: FEF (L)	1	435	(-44 +46 +26)	5.01	6e-06	6e-06	0.004385	0.000244	0.126379	0.120483	0% of not-labeled	38	(-44,+44,+30)	5.2	-
Post + Pre	Proprioceptive Variance	DAN: FEF (L)	2	346	(-64 -50 -04)	5.7	1e-06	1e-06	0.007117	0.000791	0.0519169	0.0441721	32% of toMTG l (Middle Temporal Gyrus, temporooccipital part Left)	280	(-62,-50,-4)	6.6	VN
Post + Pre	Proprioceptive Variance	DAN: FEF (L)	2	346	(-64 -50 -04)	5.7	1e-06	1e-06	0.007117	0.000791	0.0519169	0.0441721	0% of not-labeled	36	(-56,-46,-4)	5.2	-
Post + Pre	Proprioceptive Variance	DAN: FEF (L)	2	346	(-64 -50 -04)	5.7	1e-06	1e-06	0.007117	0.000791	0.0519169	0.0441721	2% of pMTG l (Middle Temporal Gyrus, posterior division Left)	28	(-62,-44,-4)	5	DMN, SMN, VN
Post + Pre	Proprioceptive Variance	DAN: FEF (L)	2	346	(-64 -50 -04)	5.7	1e-06	1e-06	0.007117	0.000791	0.0519169	0.0441721	0% of toITG l (Inferior Temporal Gyrus, temporooccipital part Left)	2	(-58,-50,-12)	3.5	VN
Post + Pre	Proprioceptive Variance	DAN: FEF (R)	1	824	(-02 -60 +52)	5.49	1e-06	4e-06	8e-05	3e-06	-0.0160147	-0.021124	14% of Precuneous (Precuneous Cortex)	768	(+2,-58,+40)	5.2	DMN
Post + Pre	Proprioceptive Variance	DAN: FEF (R)	1	824	(-02 -60 +52)	5.49	1e-06	4e-06	8e-05	3e-06	-0.0160147	-0.021124	1% of PC (Cingulate Gyrus, posterior division)	31	(+4,-48,+10)	4	DMN
Post + Pre	Proprioceptive Variance	DAN: FEF (R)	1	824	(-02 -60 +52)	5.49	1e-06	4e-06	8e-05	3e-06	-0.0160147	-0.021124	0% of not-labeled	22	(+12,-54,+26)	4.3	-
Post + Pre	Proprioceptive Variance	DAN: FEF (R)	1	824	(-02 -60 +52)	5.49	1e-06	4e-06	8e-05	3e-06	-0.0160147	-0.021124	0% of Ver45 (Vermis 4 5)	3	(+4,-48,+6)	4	RN, SN
Post + Pre	Proprioceptive Variance	DAN: FEF (R)	2	387	(+20 +28 +36)	5.34	2e-06	4e-06	0.00577	0.000502	0.003694	0.0122811	7% of SFG r (Superior Frontal Gyrus Right)	195	(+22,+22,+54)	4.9	CEN, DAN
Post + Pre	Proprioceptive Variance	DAN: FEF (R)	2	387	(+20 +28 +36)	5.34	2e-06	4e-06	0.00577	0.000502	0.003694	0.0122811	0% of not-labeled	151	(+22,+26,+36)	5.4	-
Post + Pre	Proprioceptive Variance	DAN: FEF (R)	2	387	(+20 +28 +36)	5.34	2e-06	4e-06	0.00577	0.000502	0.003694	0.0122811	1% of MidFG r (Middle Frontal Gyrus Right)	41	(+26,+24,+40)	4.5	CEN, DMN
Post + Pre	Proprioceptive Variance	DAN: FEF (R)	3	301	(-38 -70 +30)	5.21	3e-06	4e-06	0.012418	0.00162	-0.0025909	0.00950307	6% of sLOC l (Lateral Occipital Cortex, superior division Left)	289	(-38,-76,+36)	5	DAN
Post + Pre	Proprioceptive Variance	DAN: FEF (R)	3	301	(-38 -70 +30)	5.21	3e-06	4e-06	0.012418	0.00162	-0.0025909	0.00950307	0% of not-labeled	12	(-36,-68,+28)	4.8	-
Post + Pre	Proprioceptive Variance	DAN: FEF (R)	4	227	(+54 -50 +18)	4.67	2.1e-05	2.1e-05	0.02803	0.004875	0.0433729	0.0042852	12% of AG r (Angular Gyrus Right)	176	(+56,-50,+20)	4.4	DMN, VAN
Post + Pre	Proprioceptive Variance	DAN: FEF (R)	4	227	(+54 -50 +18)	4.67	2.1e-05	2.1e-05	0.02803	0.004875	0.0433729	0.0042852	4% of toMTG r (Middle Temporal Gyrus, temporooccipital part Right)	48	(+62,-50,+10)	4.2	VN
Post + Pre	Proprioceptive Variance	DAN: FEF (R)	4	227	(+54 -50 +18)	4.67	2.1e-05	2.1e-05	0.02803	0.004875	0.0433729	0.0042852	0% of not-labeled	3	(+64,-56,+12)	3.6	-
Post + Pre	Proprioceptive Variance	DAN: IPS (R)	1	393	(+14 -24 +76)	4.34	6.4e-05	6.4e-05	0.004828	0.00023	0.0111839	0.00689627	4% of PreCG r (Precentral Gyrus Right)	183	(+10,-24,+72)	4.4	SMN
Post + Pre	Proprioceptive Variance	DAN: IPS (R)	1	393	(+14 -24 +76)	4.34	6.4e-05	6.4e-05	0.004828	0.00023	0.0111839	0.00689627	3% of PreCG l (Precentral Gyrus Left)	138	(-6,-26,+66)	4.3	SMN
Post + Pre	Proprioceptive Variance	DAN: IPS (R)	1	393	(+14 -24 +76)	4.34	6.4e-05	6.4e-05	0.004828	0.00023	0.0111839	0.00689627	0% of not-labeled	62	(+0,-28,+66)	4.2	-
Post + Pre	Proprioceptive Variance	DAN: IPS (R)	1	393	(+14 -24 +76)	4.34	6.4e-05	6.4e-05	0.004828	0.00023	0.0111839	0.00689627	0% of PostCG r (Postcentral Gyrus Right)	10	(+16,-30,+78)	3.8	SMN
Post + Pre	Proprioceptive Variance	LO (L)	1	960	(+08 +08 -18)	5.3	2e-06	2e-06	1.9e-05	1e-06	-0.0173026	-0.0630038	31% of SubCalC (Subcallosal Cortex)	353	(+0,+20,-16)	5.5	VN
Post + Pre	Proprioceptive Variance	LO (L)	1	960	(+08 +08 -18)	5.3	2e-06	2e-06	1.9e-05	1e-06	-0.0173026	-0.0630038	0% of not-labeled	226	(+0,+10,-14)	5.6	-
Post + Pre	Proprioceptive Variance	LO (L)	1	960	(+08 +08 -18)	5.3	2e-06	2e-06	1.9e-05	1e-06	-0.0173026	-0.0630038	13% of PaCiG l (Paracingulate Gyrus Left)	166	(-6,+42,-6)	4.1	DMN
Post + Pre	Proprioceptive Variance	LO (L)	1	960	(+08 +08 -18)	5.3	2e-06	2e-06	1.9e-05	1e-06	-0.0173026	-0.0630038	10% of MedFC (Frontal Medial Cortex)	99	(+2,+42,-12)	4.6	DMN
Post + Pre	Proprioceptive Variance	LO (L)	1	960	(+08 +08 -18)	5.3	2e-06	2e-06	1.9e-05	1e-06	-0.0173026	-0.0630038	5% of PaCiG r (Paracingulate Gyrus Right)	73	(+4,+44,-6)	4.2	DMN
Post + Pre	Proprioceptive Variance	LO (L)	1	960	(+08 +08 -18)	5.3	2e-06	2e-06	1.9e-05	1e-06	-0.0173026	-0.0630038	1% of AC (Cingulate Gyrus, anterior division)	33	(+0,+40,+2)	3.7	SN
Post + Pre	Proprioceptive Variance	LO (L)	1	960	(+08 +08 -18)	5.3	2e-06	2e-06	1.9e-05	1e-06	-0.0173026	-0.0630038	0% of FOrb r (Frontal Orbital Cortex Right)	5	(+12,+8,-18)	4.1	CEN
Post + Pre	Proprioceptive Variance	LO (L)	1	960	(+08 +08 -18)	5.3	2e-06	2e-06	1.9e-05	1e-06	-0.0173026	-0.0630038	3% of Accumbens l	3	(-6,+8,-10)	3.7	RN, SN
Post + Pre	Proprioceptive Variance	LO (L)	1	960	(+08 +08 -18)	5.3	2e-06	2e-06	1.9e-05	1e-06	-0.0173026	-0.0630038	0% of FP r (Frontal Pole Right)	2	(+6,+54,-6)	3.6	DMN, CEN
Post + Pre	Proprioceptive Variance	M1 (L)	1	380	(+50 +40 +08)	5.31	2e-06	2e-06	0.01737	0.000511	0.115485	0.0748692	4% of FP r (Frontal Pole Right)	296	(+48,+40,+10)	5.2	DMN, CEN
Post + Pre	Proprioceptive Variance	M1 (L)	1	380	(+50 +40 +08)	5.31	2e-06	2e-06	0.01737	0.000511	0.115485	0.0748692	0% of not-labeled	43	(+46,+34,+8)	5.1	-
Post + Pre	Proprioceptive Variance	M1 (L)	1	380	(+50 +40 +08)	5.31	2e-06	2e-06	0.01737	0.000511	0.115485	0.0748692	7% of IFG tri r (Inferior Frontal Gyrus, pars triangularis Right)	41	(+50,+34,+10)	4.3	CEN
Post + Pre	Proprioceptive Variance	PMv (L)	1	489	(-28 -14 +70)	5.47	1e-06	1e-06	0.002858	7.3e-05	0.111039	0.112627	6% of PreCG l (Precentral Gyrus Left)	252	(-26,-14,+68)	4.9	SMN
Post + Pre	Proprioceptive Variance	PMv (L)	1	489	(-28 -14 +70)	5.47	1e-06	1e-06	0.002858	7.3e-05	0.111039	0.112627	0% of not-labeled	103	(-10,-12,+68)	4.8	-
Post + Pre	Proprioceptive Variance	PMv (L)	1	489	(-28 -14 +70)	5.47	1e-06	1e-06	0.002858	7.3e-05	0.111039	0.112627	13% of SMA L(Juxtapositional Lobule Cortex -formerly Supplementary Motor Cortex- Left)	82	(-6,-10,+62)	4.5	SMN
Post + Pre	Proprioceptive Variance	PMv (L)	1	489	(-28 -14 +70)	5.47	1e-06	1e-06	0.002858	7.3e-05	0.111039	0.112627	2% of SFG l (Superior Frontal Gyrus Left)	46	(-14,-10,+72)	4.1	CEN
Post + Pre	Proprioceptive Variance	PMv (L)	1	489	(-28 -14 +70)	5.47	1e-06	1e-06	0.002858	7.3e-05	0.111039	0.112627	0% of PreCG r (Precentral Gyrus Right)	4	(+2,-14,+70)	3.7	SMN
Post + Pre	Proprioceptive Variance	PMv (L)	1	489	(-28 -14 +70)	5.47	1e-06	1e-06	0.002858	7.3e-05	0.111039	0.112627	0% of SMA r (Juxtapositional Lobule Cortex -formerly Supplementary Motor Cortex- Right)	2	(+2,-12,+68)	3.5	SMN
Post + Pre	Proprioceptive Variance	PMv (R)	1	4774	(+52 -02 +28)	6.43	0	0	0	0	0.092985	0.117048	32% of PreCG r (Precentral Gyrus Right)	1369	(+36,-14,+56)	6.3	SMN
Post + Pre	Proprioceptive Variance	PMv (R)	1	4774	(+52 -02 +28)	6.43	0	0	0	0	0.092985	0.117048	0% of not-labeled	1140	(+34,-18,+40)	6.1	-
Post + Pre	Proprioceptive Variance	PMv (R)	1	4774	(+52 -02 +28)	6.43	0	0	0	0	0.092985	0.117048	56% of SMA r (Juxtapositional Lobule Cortex -formerly Supplementary Motor Cortex- Right)	398	(+6,-6,+58)	5.1	SMN
Post + Pre	Proprioceptive Variance	PMv (R)	1	4774	(+52 -02 +28)	6.43	0	0	0	0	0.092985	0.117048	9% of PreCG l (Precentral Gyrus Left)	384	(-22,-16,+66)	4.5	SMN
Post + Pre	Proprioceptive Variance	PMv (R)	1	4774	(+52 -02 +28)	6.43	0	0	0	0	0.092985	0.117048	12% of PostCG r (Postcentral Gyrus Right)	381	(+48,-14,+44)	5.4	SMN
Post + Pre	Proprioceptive Variance	PMv (R)	1	4774	(+52 -02 +28)	6.43	0	0	0	0	0.092985	0.117048	23% of CO r (Central Opercular Cortex Right)	205	(+50,-12,+16)	5	SMN
Post + Pre	Proprioceptive Variance	PMv (R)	1	4774	(+52 -02 +28)	6.43	0	0	0	0	0.092985	0.117048	37% of PO r (Parietal Operculum Cortex Right)	198	(+48,-26,+20)	4.5	SMN, VAN
Post + Pre	Proprioceptive Variance	PMv (R)	1	4774	(+52 -02 +28)	6.43	0	0	0	0	0.092985	0.117048	28% of SMA L(Juxtapositional Lobule Cortex -formerly Supplementary Motor Cortex- Left)	177	(-4,-10,+56)	4.5	SMN
Post + Pre	Proprioceptive Variance	PMv (R)	1	4774	(+52 -02 +28)	6.43	0	0	0	0	0.092985	0.117048	6% of AC (Cingulate Gyrus, anterior division)	158	(+4,-4,+42)	4.4	SN
Post + Pre	Proprioceptive Variance	PMv (R)	1	4774	(+52 -02 +28)	6.43	0	0	0	0	0.092985	0.117048	11% of IC r (Insular Cortex Right)	145	(+36,-8,+10)	5.5	SN, VAN
Post + Pre	Proprioceptive Variance	PMv (R)	1	4774	(+52 -02 +28)	6.43	0	0	0	0	0.092985	0.117048	4% of SFG r (Superior Frontal Gyrus Right)	106	(+14,-8,+72)	5.4	CEN, DAN
Post + Pre	Proprioceptive Variance	PMv (R)	1	4774	(+52 -02 +28)	6.43	0	0	0	0	0.092985	0.117048	12% of PT r (Planum Temporale Right)	55	(+48,-30,+12)	4.2	SMN, VAN
Post + Pre	Proprioceptive Variance	PMv (R)	1	4774	(+52 -02 +28)	6.43	0	0	0	0	0.092985	0.117048	3% of Putamen r	23	(+32,-6,+6)	4.5	SN, RN
Post + Pre	Proprioceptive Variance	PMv (R)	1	4774	(+52 -02 +28)	6.43	0	0	0	0	0.092985	0.117048	1% of PC (Cingulate Gyrus, posterior division)	13	(-6,-18,+44)	4	SMN
Post + Pre	Proprioceptive Variance	PMv (R)	1	4774	(+52 -02 +28)	6.43	0	0	0	0	0.092985	0.117048	2% of aSMG r (Supramarginal Gyrus, anterior division Right)	13	(+56,-24,+26)	3.7	SMN
Post + Pre	Proprioceptive Variance	PMv (R)	1	4774	(+52 -02 +28)	6.43	0	0	0	0	0.092985	0.117048	0% of SFG l (Superior Frontal Gyrus Left)	4	(-22,-10,+66)	3.7	CEN, DAN
Post + Pre	Proprioceptive Variance	PMv (R)	1	4774	(+52 -02 +28)	6.43	0	0	0	0	0.092985	0.117048	0% of pSMG r (Supramarginal Gyrus, posterior division Right)	2	(+46,-38,+8)	3.6	DMN
Post + Pre	Proprioceptive Variance	PMv (R)	1	4774	(+52 -02 +28)	6.43	0	0	0	0	0.092985	0.117048	1% of HG r (Heschl's Gyrus Right)	2	(+54,-20,+12)	3.6	SMN
Post + Pre	Proprioceptive Variance	PMv (R)	1	4774	(+52 -02 +28)	6.43	0	0	0	0	0.092985	0.117048	0% of pSTG r (Superior Temporal Gyrus, posterior division Right)	1	(+50,-28,+2)	3.5	SMN, DMN, VAN
Post + Pre	Proprioceptive Variance	PMv (R)	2	339	(-52 -30 +20)	4.74	1.6e-05	1.6e-05	0.014278	0.000751	0.159971	0.216163	31% of PO l (Parietal Operculum Cortex Left)	178	(-52,-32,+22)	4.5	SMN, VAN
Post + Pre	Proprioceptive Variance	PMv (R)	2	339	(-52 -30 +20)	4.74	1.6e-05	1.6e-05	0.014278	0.000751	0.159971	0.216163	20% of PT l (Planum Temporale Left)	111	(-56,-36,+14)	4.2	SMN, VAN
Post + Pre	Proprioceptive Variance	PMv (R)	2	339	(-52 -30 +20)	4.74	1.6e-05	1.6e-05	0.014278	0.000751	0.159971	0.216163	0% of not-labeled	30	(-54,-36,+8)	4	-
Post + Pre	Proprioceptive Variance	PMv (R)	2	339	(-52 -30 +20)	4.74	1.6e-05	1.6e-05	0.014278	0.000751	0.159971	0.216163	5% of pSTG l (Superior Temporal Gyrus, posterior division Left)	20	(-60,-38,+10)	3.9	SMN, DMN, VAN
Post + Pre	Proprioceptive Variance	PMv (R)	3	287	(-34 -10 +20)	5.18	3e-06	7e-06	0.020269	0.0016	0.0912564	0.0921856	0% of not-labeled	122	(-32,-10,+16)	6.1	-
Post + Pre	Proprioceptive Variance	PMv (R)	3	287	(-34 -10 +20)	5.18	3e-06	7e-06	0.020269	0.0016	0.0912564	0.0921856	9% of CO l (Central Opercular Cortex Left)	89	(-40,-10,+16)	5.9	SMN
Post + Pre	Proprioceptive Variance	PMv (R)	3	287	(-34 -10 +20)	5.18	3e-06	7e-06	0.020269	0.0016	0.0912564	0.0921856	5% of IC l (Insular Cortex Left)	63	(-36,-10,+12)	4.9	SN, VAN
Post + Pre	Proprioceptive Variance	PMv (R)	3	287	(-34 -10 +20)	5.18	3e-06	7e-06	0.020269	0.0016	0.0912564	0.0921856	1% of Putamen l	13	(-30,-10,+10)	4.1	SN, RN
Post + Pre	Proprioceptive Variance	PMv (R)	4	228	(+24 -34 +56)	4.76	1.5e-05	1.5e-05	0.03798	0.003998	0.00974296	0.0351241	5% of PostCG r (Postcentral Gyrus Right)	153	(+24,-36,+60)	4.4	SMN
Post + Pre	Proprioceptive Variance	PMv (R)	4	228	(+24 -34 +56)	4.76	1.5e-05	1.5e-05	0.03798	0.003998	0.00974296	0.0351241	0% of not-labeled	41	(+18,-34,+54)	4.2	-
Post + Pre	Proprioceptive Variance	PMv (R)	4	228	(+24 -34 +56)	4.76	1.5e-05	1.5e-05	0.03798	0.003998	0.00974296	0.0351241	2% of SPL r (Superior Parietal Lobule Right)	31	(+24,-42,+64)	4.3	SMN
Post + Pre	Proprioceptive Variance	PMv (R)	4	228	(+24 -34 +56)	4.76	1.5e-05	1.5e-05	0.03798	0.003998	0.00974296	0.0351241	0% of PreCG r (Precentral Gyrus Right)	2	(+24,-30,+54)	4	SMN
Post + Pre	Proprioceptive Variance	PMv (R)	4	228	(+24 -34 +56)	4.76	1.5e-05	1.5e-05	0.03798	0.003998	0.00974296	0.0351241	0% of Precuneous (Precuneous Cortex)	1	(+14,-40,+52)	3.7	DMN
Post + Pre	Variance Weighting	DAN: FEF (L)	1	321	(-64 -48 -02)	5.34	0	1e-06	0.01261	0.001099	0.0315273	0.0221497	26% of toMTG l (Middle Temporal Gyrus, temporooccipital part Left)	229	(-62,-50,-2)	5.7	VN
Post + Pre	Variance Weighting	DAN: FEF (L)	1	321	(-64 -48 -02)	5.34	0	1e-06	0.01261	0.001099	0.0315273	0.0221497	5% of pMTG l (Middle Temporal Gyrus, posterior division Left)	68	(-66,-42,-4)	5	DMN, SMN, VN
Post + Pre	Variance Weighting	DAN: FEF (L)	1	321	(-64 -48 -02)	5.34	0	1e-06	0.01261	0.001099	0.0315273	0.0221497	0% of not-labeled	24	(-70,-44,-2)	4.1	-
Post + Pre	Variance Weighting	DAN: FEF (L)	2	304	(+66 -40 -08)	4.96	8e-06	1e-05	0.01261	0.001401	0.00323008	-0.00168484	20% of toMTG r (Middle Temporal Gyrus, temporooccipital part Right)	230	(+64,-44,-4)	4.8	VN
Post + Pre	Variance Weighting	DAN: FEF (L)	2	304	(+66 -40 -08)	4.96	8e-06	1e-05	0.01261	0.001401	0.00323008	-0.00168484	4% of pMTG r (Middle Temporal Gyrus, posterior division Right)	48	(+66,-36,-6)	4.6	DMN, SMN, VN
Post + Pre	Variance Weighting	DAN: FEF (L)	2	304	(+66 -40 -08)	4.96	8e-06	1e-05	0.01261	0.001401	0.00323008	-0.00168484	0% of not-labeled	26	(+70,-40,-10)	4	-
Post + Pre	Variance Weighting	DAN: FEF (L)	3	259	(+56 -48 +44)	4.78	1.5e-05	1.5e-05	0.016356	0.002726	-0.0610748	-0.0915214	9% of AG r (Angular Gyrus Right)	130	(+56,-48,+40)	4.5	DMN, DAN
Post + Pre	Variance Weighting	DAN: FEF (L)	3	259	(+56 -48 +44)	4.78	1.5e-05	1.5e-05	0.016356	0.002726	-0.0610748	-0.0915214	8% of pSMG r (Supramarginal Gyrus, posterior division Right)	100	(+54,-44,+40)	4.4	DMN
Post + Pre	Variance Weighting	DAN: FEF (L)	3	259	(+56 -48 +44)	4.78	1.5e-05	1.5e-05	0.016356	0.002726	-0.0610748	-0.0915214	0% of not-labeled	29	(+48,-44,+38)	4.2	-
Post + Pre	Variance Weighting	DAN: FEF (L)	4	229	(+56 +20 +14)	5.84	0	1e-06	0.019535	0.004341	0.0477387	0.0251302	1% of FP r (Frontal Pole Right)	91	(+52,+40,+10)	4.5	CEN, DMN
Post + Pre	Variance Weighting	DAN: FEF (L)	4	229	(+56 +20 +14)	5.84	0	1e-06	0.019535	0.004341	0.0477387	0.0251302	12% of IFG oper r (Inferior Frontal Gyrus, pars opercularis Right)	84	(+54,+18,+14)	4.9	SMN
Post + Pre	Variance Weighting	DAN: FEF (L)	4	229	(+56 +20 +14)	5.84	0	1e-06	0.019535	0.004341	0.0477387	0.0251302	0% of not-labeled	29	(+58,+34,+10)	4.5	-
Post + Pre	Variance Weighting	DAN: FEF (L)	4	229	(+56 +20 +14)	5.84	0	1e-06	0.019535	0.004341	0.0477387	0.0251302	5% of IFG tri r (Inferior Frontal Gyrus, pars triangularis Right)	25	(+58,+30,+10)	3.9	CEN
Post + Pre	Variance Weighting	DAN: FEF (R)	1	402	(+00 -58 +52)	4.83	1.2e-05	1.2e-05	0.011356	0.000406	-0.0117315	-0.0159618	7% of Precuneous (Precuneous Cortex)	402	(+2,-64,+46)	4.3	DMN
Post + Pre	Variance Weighting	DAN: IPS (L)	1	438	(+56 -46 +40)	5.28	2e-06	5e-06	0.003327	0.000128	0.0204658	-0.0163086	14% of AG r (Angular Gyrus Right)	212	(+52,-50,+40)	5	DMN, DAN
Post + Pre	Variance Weighting	DAN: IPS (L)	1	438	(+56 -46 +40)	5.28	2e-06	5e-06	0.003327	0.000128	0.0204658	-0.0163086	14% of pSMG r (Supramarginal Gyrus, posterior division Right)	175	(+54,-44,+40)	5.1	DMN
Post + Pre	Variance Weighting	DAN: IPS (L)	1	438	(+56 -46 +40)	5.28	2e-06	5e-06	0.003327	0.000128	0.0204658	-0.0163086	0% of not-labeled	51	(+46,-46,+38)	4.6	-
Post + Pre	Variance Weighting	DAN: IPS (L)	2	216	(-68 -44 +02)	4.68	2e-05	2e-05	0.048309	0.003716	0.0188713	0.0116573	10% of toMTG l (Middle Temporal Gyrus, temporooccipital part Left)	90	(-66,-48,+0)	4.7	VN
Post + Pre	Variance Weighting	DAN: IPS (L)	2	216	(-68 -44 +02)	4.68	2e-05	2e-05	0.048309	0.003716	0.0188713	0.0116573	6% of pMTG l (Middle Temporal Gyrus, posterior division Left)	88	(-64,-40,-2)	4.5	DMN, SMN, VN
Post + Pre	Variance Weighting	DAN: IPS (L)	2	216	(-68 -44 +02)	4.68	2e-05	2e-05	0.048309	0.003716	0.0188713	0.0116573	0% of not-labeled	27	(-68,-42,+4)	4.4	-
Post + Pre	Variance Weighting	DAN: IPS (L)	2	216	(-68 -44 +02)	4.68	2e-05	2e-05	0.048309	0.003716	0.0188713	0.0116573	2% of pSTG l (Superior Temporal Gyrus, posterior division Left)	8	(-64,-38,+4)	4.1	SMN, DMN, VAN
Post + Pre	Variance Weighting	DAN: IPS (L)	2	216	(-68 -44 +02)	4.68	2e-05	2e-05	0.048309	0.003716	0.0188713	0.0116573	0% of pSMG l (Supramarginal Gyrus, posterior division Left)	3	(-66,-44,+8)	3.7	DMN
Post + Pre	Variance Weighting	DAN: IPS (R)	1	301	(-68 -44 +02)	4.88	1e-05	1e-05	0.01911	0.00091	-0.0246482	-0.076416	10% of toMTG l (Middle Temporal Gyrus, temporooccipital part Left)	89	(-64,-48,+2)	4.8	VN
Post + Pre	Variance Weighting	DAN: IPS (R)	1	301	(-68 -44 +02)	4.88	1e-05	1e-05	0.01911	0.00091	-0.0246482	-0.076416	0% of not-labeled	84	(-58,-38,+4)	4.5	-
Post + Pre	Variance Weighting	DAN: IPS (R)	1	301	(-68 -44 +02)	4.88	1e-05	1e-05	0.01911	0.00091	-0.0246482	-0.076416	16% of pSTG l (Superior Temporal Gyrus, posterior division Left)	64	(-62,-38,+6)	4.2	SMN, DMN, VAN
Post + Pre	Variance Weighting	DAN: IPS (R)	1	301	(-68 -44 +02)	4.88	1e-05	1e-05	0.01911	0.00091	-0.0246482	-0.076416	4% of pMTG l (Middle Temporal Gyrus, posterior division Left)	50	(-66,-40,+0)	4.4	DMN, SMN, VN
Post + Pre	Variance Weighting	DAN: IPS (R)	1	301	(-68 -44 +02)	4.88	1e-05	1e-05	0.01911	0.00091	-0.0246482	-0.076416	1% of pSMG l (Supramarginal Gyrus, posterior division Left)	11	(-64,-44,+8)	4.2	DMN
Post + Pre	Variance Weighting	DAN: IPS (R)	1	301	(-68 -44 +02)	4.88	1e-05	1e-05	0.01911	0.00091	-0.0246482	-0.076416	1% of PT l (Planum Temporale Left)	3	(-44,-32,+4)	3.7	SMN, VAN
Post + Pre	Variance Weighting	PMv (R)	1	277	(-60 -38 +12)	5.33	2e-06	2e-06	0.045198	0.001965	0.134075	0.18082	22% of PT l (Planum Temporale Left)	127	(-50,-36,+12)	4.8	SMN, VAN
Post + Pre	Variance Weighting	PMv (R)	1	277	(-60 -38 +12)	5.33	2e-06	2e-06	0.045198	0.001965	0.134075	0.18082	0% of not-labeled	87	(-50,-36,+8)	4.9	-
Post + Pre	Variance Weighting	PMv (R)	1	277	(-60 -38 +12)	5.33	2e-06	2e-06	0.045198	0.001965	0.134075	0.18082	10% of pSTG l (Superior Temporal Gyrus, posterior division Left)	40	(-62,-38,+12)	4.9	SMN, DMN, VAN
Post + Pre	Variance Weighting	PMv (R)	1	277	(-60 -38 +12)	5.33	2e-06	2e-06	0.045198	0.001965	0.134075	0.18082	2% of pSMG l (Supramarginal Gyrus, posterior division Left)	19	(-62,-42,+14)	4.4	DMN
Post + Pre	Variance Weighting	PMv (R)	1	277	(-60 -38 +12)	5.33	2e-06	2e-06	0.045198	0.001965	0.134075	0.18082	1% of PO l (Parietal Operculum Cortex Left)	4	(-42,-38,+18)	3.7	SMN, VAN
Post + Pre	Variance Weighting	SPL (L)	1	304	(-66 -44 +04)	5.16	4e-06	4e-06	0.023646	0.001126	0.0358491	0.00914123	11% of toMTG l (Middle Temporal Gyrus, temporooccipital part Left)	97	(-64,-48,+2)	4.7	VN
Post + Pre	Variance Weighting	SPL (L)	1	304	(-66 -44 +04)	5.16	4e-06	4e-06	0.023646	0.001126	0.0358491	0.00914123	5% of pMTG l (Middle Temporal Gyrus, posterior division Left)	75	(-62,-38,+0)	4.6	DMN, SMN, VN
Post + Pre	Variance Weighting	SPL (L)	1	304	(-66 -44 +04)	5.16	4e-06	4e-06	0.023646	0.001126	0.0358491	0.00914123	18% of pSTG l (Superior Temporal Gyrus, posterior division Left)	69	(-60,-36,+4)	4.5	SMN, DMN, VAN
Post + Pre	Variance Weighting	SPL (L)	1	304	(-66 -44 +04)	5.16	4e-06	4e-06	0.023646	0.001126	0.0358491	0.00914123	0% of not-labeled	48	(-62,-40,+6)	4.6	-
Post + Pre	Variance Weighting	SPL (L)	1	304	(-66 -44 +04)	5.16	4e-06	4e-06	0.023646	0.001126	0.0358491	0.00914123	1% of pSMG l (Supramarginal Gyrus, posterior division Left)	15	(-64,-44,+10)	4.5	DMN
Post + Pre	Visual Variance	CN (A)	1	675	(-28 +10 -04)	-5.79	0	0	0.000525	1.5e-05	0.135334	0.13223	33% of Putamen l	290	(-26,+2,-2)	6.2	SN, RN
Post + Pre	Visual Variance	CN (A)	1	675	(-28 +10 -04)	-5.79	0	0	0.000525	1.5e-05	0.135334	0.13223	0% of not-labeled	248	(-32,+2,+0)	5.9	-
Post + Pre	Visual Variance	CN (A)	1	675	(-28 +10 -04)	-5.79	0	0	0.000525	1.5e-05	0.135334	0.13223	35% of Pallidum l	105	(-22,-8,+0)	4.8	SN, RN
Post + Pre	Visual Variance	CN (A)	1	675	(-28 +10 -04)	-5.79	0	0	0.000525	1.5e-05	0.135334	0.13223	2% of IC l (Insular Cortex Left)	29	(-32,+18,-2)	3.8	SN, VAN
Post + Pre	Visual Variance	CN (A)	1	675	(-28 +10 -04)	-5.79	0	0	0.000525	1.5e-05	0.135334	0.13223	0% of Thalamus l	3	(-20,-20,+6)	3.7	SN, RN
Post + Pre	Visual Variance	PMv (R)	1	468	(-28 -54 -40)	-5.52	1e-06	3e-06	0.002599	0.000144	0.0670613	0.0956466	8% of Cereb8 l (Cerebelum 8 Left)	150	(-32,-52,-44)	5.8	SMN, SN, RN, DAN, VAN
Post + Pre	Visual Variance	PMv (R)	1	468	(-28 -54 -40)	-5.52	1e-06	3e-06	0.002599	0.000144	0.0670613	0.0956466	5% of Cereb1 l (Cerebelum Crus1 Left)	121	(-36,-58,-34)	4.7	SMN, SN, RN, DAN, VAN
Post + Pre	Visual Variance	PMv (R)	1	468	(-28 -54 -40)	-5.52	1e-06	3e-06	0.002599	0.000144	0.0670613	0.0956466	0% of not-labeled	118	(-28,-52,-38)	5.6	-
Post + Pre	Visual Variance	PMv (R)	1	468	(-28 -54 -40)	-5.52	1e-06	3e-06	0.002599	0.000144	0.0670613	0.0956466	3% of Cereb6 l (Cerebelum 6 Left)	41	(-32,-54,-32)	4.9	SMN, SN, RN, DAN, VAN
Post + Pre	Visual Variance	PMv (R)	1	468	(-28 -54 -40)	-5.52	1e-06	3e-06	0.002599	0.000144	0.0670613	0.0956466	1% of Cereb2 l (Cerebelum Crus2 Left)	20	(-38,-56,-40)	4.3	SMN, SN, RN, DAN, VAN
Post + Pre	Visual Variance	PMv (R)	1	468	(-28 -54 -40)	-5.52	1e-06	3e-06	0.002599	0.000144	0.0670613	0.0956466	3% of Cereb7 l (Cerebelum 7b Left)	18	(-36,-54,-42)	4.2	SMN, SN, RN, DAN, VAN
Post + Pre	Visual Variance	PMv (R)	2	290	(+30 -54 -36)	-5.28	2e-06	4e-06	0.014549	0.001617	-0.0374833	-0.047875	7% of Cereb1 r (Cerebelum Crus1 Right)	167	(+36,-58,-34)	5.2	SMN, SN, RN, DAN, VAN
Post + Pre	Visual Variance	PMv (R)	2	290	(+30 -54 -36)	-5.28	2e-06	4e-06	0.014549	0.001617	-0.0374833	-0.047875	4% of Cereb6 r (Cerebelum 6 Right)	67	(+30,-56,-30)	4.9	SMN, SN, RN, DAN, VAN
Post + Pre	Visual Variance	PMv (R)	2	290	(+30 -54 -36)	-5.28	2e-06	4e-06	0.014549	0.001617	-0.0374833	-0.047875	0% of not-labeled	52	(+28,-54,-38)	5.5	-
Post + Pre	Visual Variance	PMv (R)	2	290	(+30 -54 -36)	-5.28	2e-06	4e-06	0.014549	0.001617	-0.0374833	-0.047875	0% of Cereb8 r (Cerebelum 8 Right)	4	(+26,-58,-40)	3.8	SMN, SN, RN, DAN, VAN
Post + Pre	Visual Variance	PMv (R)	3	218	(+36 -90 +10)	4.28	7.8e-05	7.8e-05	0.029536	0.004923	-0.085747	-0.0435717	5% of OP r (Occipital Pole Right)	125	(+32,-92,+14)	4.5	VN
Post + Pre	Visual Variance	PMv (R)	3	218	(+36 -90 +10)	4.28	7.8e-05	7.8e-05	0.029536	0.004923	-0.085747	-0.0435717	1% of sLOC r (Lateral Occipital Cortex, superior division Right)	44	(+36,-86,+12)	4.3	DAN
Post + Pre	Visual Variance	PMv (R)	3	218	(+36 -90 +10)	4.28	7.8e-05	7.8e-05	0.029536	0.004923	-0.085747	-0.0435717	2% of iLOC r (Lateral Occipital Cortex, inferior division Right)	32	(+38,-86,+8)	4	VN
Post + Pre	Visual Variance	PMv (R)	3	218	(+36 -90 +10)	4.28	7.8e-05	7.8e-05	0.029536	0.004923	-0.085747	-0.0435717	0% of not-labeled	17	(+34,-88,+6)	3.9	-
